# Gpnmb Defines a Phagocytic State of Microglia Linked to Neuronal Loss in Prion Disease

**DOI:** 10.1101/2025.02.11.637592

**Authors:** Davide Caredio, Giovanni Mariutti, Lisa Polzer, Martina Cerisoli, Beatrice Gatta, Yasmine Laimeche, Giulia Miracca, Marc Emmenegger, Marian Hruska-Plochan, Magdalini Polymenidou, Matthias Schmitz, Inga Zerr, Elena De Cecco, Adriano Aguzzi

## Abstract

Neurodegenerative conditions can induce the region-specific emergence of cell states relevant to their pathogenesis. To identify such phenomena, we generated a spatiotemporal transcriptomic atlas of mice infected with the RML prion strain. Thalamus and cerebellum experienced severe neuronal loss, developed intense microgliosis and, starting from 30 weeks post-inoculation, accumulated a novel microglial subpopulation characterized by strong expression of Glycoprotein non-metastatic melanoma protein B (Gpnmb). Elevated GPNMB levels were detected in the cerebrospinal fluid of sCJD patients, suggesting its possible usefulness as a biomarker of disease progression. The transcriptional profile of Gpnmb*^+^* microglia reflected a state of enhanced phagocytic activity with upregulation of genes associated with lysosomal function, including vacuolar ATPase V0 domain subunit d2 (*Atp6v0d2*) and Galectin-3 (*Lgals3*). In microglia-like murine BV2 cells, Gpnmb upregulation was induced by soluble find-me signals released during apoptosis, but not by apoptotic bodies or prion accumulation. Likewise, human iPSC-derived microglia showed marked upregulation of GPNMB when co-cultured with apoptotic human neurons. *Gpnmb* ablation impaired the ability of BV2 cells to clear apoptotic cells, underscoring its role in maintaining microglial phagocytosis. Our findings define *Gpnmb*⁺ microglia as a distinct, apoptosis-driven phagocytic state, linking neuronal loss to microglial activation and positioning it as a key regulator of microglial responses to prion propagation.
