## Supplementary Tables for "Gpnmb Defines a Phagocytic State of Microglia Linked to Neuronal Loss in Prion Disease": Supplementary_Table_3.xlsx

### Sheet: Sheet1
gene	region
Bc1	Cortex
Lrrc17	Cortex
Tatdn1	Cortex
Gfap	Cortex
Mrps7	Cortex
Dbi	Cortex
C4b	Cortex
B2m	Cortex
Mt3	Cortex
Tyrobp	Cortex
Ctss	Cortex
Prdx6	Cortex
C1qa	Cortex
S100a6	Cortex
Nptxr	Cortex
Sparc	Cortex
C1qb	Cortex
Mbp	Cortex
C1qc	Cortex
Pabpc1	Cortex
Hexb	Cortex
Ifi27l2a	Cortex
Clu	Cortex
Slc25a18	Cortex
Rps27rt	Cortex
Wipf3	Cortex
Ctsd	Cortex
Vim	Cortex
Plp1	Cortex
Cst7	Cortex
Bst2	Cortex
S100a1	Cortex
Plekhb1	Cortex
Serpina3n	Cortex
Grn	Cortex
Mobp	Cortex
Tsc22d4	Cortex
Isg15	Cortex
Cd9	Cortex
Mpeg1	Cortex
Ptgds	Cortex
Wdr6	Cortex
Ly86	Cortex
Cd52	Cortex
Lingo1	Cortex
Ptpn18	Cortex
Aif1	Cortex
Ifi27	Cortex
Lrrc17	Amygdala
Gfap	Amygdala
C1qa	Amygdala
B2m	Amygdala
Ctss	Amygdala
C1qb	Amygdala
C4b	Amygdala
Clu	Amygdala
C1qc	Amygdala
Hexb	Amygdala
Mt1	Amygdala
Serpina3n	Amygdala
H2-D1	Amygdala
Cd63	Amygdala
Ctsd	Amygdala
Vim	Amygdala
Mt2	Amygdala
Lgals3bp	Amygdala
Ifi27	Amygdala
Grn	Amygdala
Ptk2b	Amygdala
Phactr1	Amygdala
Lyz2	Amygdala
Nfib	Amygdala
Pde4b	Amygdala
Nnat	Amygdala
Caln1	Amygdala
Fgfr3	Amygdala
Apod	Amygdala
Necab2	Amygdala
Pbx1	Amygdala
1110008P14Rik	Amygdala
Meis2	Amygdala
Ankrd11	Amygdala
Neat1	Amygdala
Bc1	Thalamus
Lrrc17	Thalamus
Gfap	Thalamus
Apoe	Thalamus
Ctsd	Thalamus
Serpina3n	Thalamus
B2m	Thalamus
C1qa	Thalamus
Mt1	Thalamus
C1qb	Thalamus
Lyz2	Thalamus
Tyrobp	Thalamus
Mt2	Thalamus
Ctss	Thalamus
Hexb	Thalamus
Dbi	Thalamus
Cst7	Thalamus
C1qc	Thalamus
C4b	Thalamus
Tatdn1	Thalamus
S100a6	Thalamus
Vim	Thalamus
Ctsb	Thalamus
Cst3	Thalamus
H2-D1	Thalamus
Ly86	Thalamus
A2m	Thalamus
Dhrs1	Thalamus
Spp1	Thalamus
Trem2	Thalamus
Cd9	Thalamus
Clu	Thalamus
Igfbp5	Thalamus
Cd52	Thalamus
Aqp4	Thalamus
Cd63	Thalamus
Mpeg1	Thalamus
Prdx6	Thalamus
Pabpc1	Thalamus
Gpnmb	Thalamus
Ctsz	Thalamus
Grn	Thalamus
Lgals3bp	Thalamus
Laptm5	Thalamus
Nrgn	Thalamus
Fabp7	Thalamus
Ctsl	Thalamus
Fcer1g	Thalamus
Arpc1b	Thalamus
Aif1	Thalamus
H2-K1	Thalamus
Lgals3	Thalamus
Sparc	Thalamus
Fcgr2b	Thalamus
Penk	Thalamus
Sdc4	Thalamus
Cyba	Thalamus
S100a1	Thalamus
Ccl6	Thalamus
Fcrls	Thalamus
Itgax	Thalamus
Slc4a4	Thalamus
Lpl	Thalamus
Cd68	Thalamus
Npc2	Thalamus
Hexa	Thalamus
Apod	Thalamus
Qk	Thalamus
Tbca	Thalamus
Kif5a	Thalamus
Sox9	Thalamus
Ctsh	Thalamus
Marcks	Thalamus
Plek	Thalamus
Timp2	Thalamus
Cnn3	Thalamus
Axl	Thalamus
Capg	Thalamus
Cotl1	Thalamus
Abca1	Thalamus
Rgs10	Thalamus
Nfia	Thalamus
Scg3	Thalamus
Cx3cr1	Thalamus
Ftl1	Thalamus
Slc25a18	Thalamus
Zbtb20	Thalamus
Ptprz1	Thalamus
Fcgr3	Thalamus
S100a4	Thalamus
Ntm	Thalamus
Msn	Thalamus
Tent5c	Thalamus
Csf1r	Thalamus
Itgb5	Thalamus
Fxyd1	Thalamus
Cd74	Thalamus
Mlc1	Thalamus
Lgmn	Thalamus
Ctsa	Thalamus
Cd84	Thalamus
Rock1	Thalamus
Scn4b	Thalamus
Tmem176a	Thalamus
Lilrb4a	Thalamus
Add3	Thalamus
Tgfbr1	Thalamus
Slc17a6	Thalamus
Apbb1ip	Thalamus
Dst	Thalamus
Rps27rt	Thalamus
S100a13	Thalamus
Srgn	Thalamus
Ucp2	Thalamus
Cd53	Thalamus
Sat1	Thalamus
Lamp2	Thalamus
Sirt2	Thalamus
Pbxip1	Thalamus
Rhoj	Thalamus
Shox2	Thalamus
Psmb8	Thalamus
Igf1	Thalamus
Itgb2	Thalamus
Chn1	Thalamus
Zfp36l1	Thalamus
Tlr2	Thalamus
Nckap1l	Thalamus
Nsa2	Thalamus
Gabarap	Thalamus
Slc14a1	Thalamus
Eif2s2	Thalamus
AU020206	Thalamus
Cebpd	Thalamus
Mafb	Thalamus
Ncf2	Thalamus
Cxcl16	Thalamus
Bst2	Thalamus
Ccl3	Thalamus
Cd44	Thalamus
Lxn	Thalamus
Fads2	Thalamus
Rrbp1	Thalamus
Ccl4	Thalamus
Erbin	Thalamus
Cybb	Thalamus
C3ar1	Thalamus
Agap1	Thalamus
S100a10	Thalamus
H2-Ab1	Thalamus
Prrc2c	Thalamus
Slc11a1	Thalamus
Slamf9	Thalamus
Id2	Thalamus
Slc1a3	Thalamus
Id3	Thalamus
Sorbs1	Thalamus
Rapgef4	Thalamus
Irf8	Thalamus
Ppig	Thalamus
Cbln1	Thalamus
Rnaset2a	Thalamus
Cebpa	Thalamus
Ctsc	Thalamus
Gm2a	Thalamus
Adgre1	Thalamus
S1pr3	Thalamus
Cit	Thalamus
Slc17a7	Thalamus
Rgs7bp	Thalamus
Canx	Thalamus
Crip1	Thalamus
Man2b1	Thalamus
Agt	Thalamus
Cd300c2	Thalamus
Unc93b1	Thalamus
Lag3	Thalamus
Slc6a11	Thalamus
Fyb	Thalamus
Hvcn1	Thalamus
Mrps6	Thalamus
Slc15a3	Thalamus
Lbh	Thalamus
Mcl1	Thalamus
Pros1	Thalamus
Lair1	Thalamus
Dek	Thalamus
Cyth4	Thalamus
Gusb	Thalamus
Ntng1	Thalamus
Tnfrsf1a	Thalamus
Hspb1	Thalamus
Cx3cl1	Thalamus
Fxyd5	Thalamus
Itpkb	Thalamus
Myo6	Thalamus
Ptpn6	Thalamus
Plat	Thalamus
Nrip3	Thalamus
Snhg9	Thalamus
Pcp4	Thalamus
Zfas1	Thalamus
Nbl1	Thalamus
Pitpnc1	Thalamus
H2-Aa	Thalamus
Cd83	Thalamus
Amotl1	Thalamus
Lrp1	Thalamus
Sulf2	Thalamus
Paqr8	Thalamus
Gns	Thalamus
Cd14	Thalamus
Timp1	Thalamus
Pdlim4	Thalamus
Rora	Thalamus
Aspg	Thalamus
Psme1	Thalamus
Zic1	Thalamus
Angpt1	Thalamus
Clmn	Thalamus
Chil1	Thalamus
H2-Q7	Thalamus
Ildr2	Thalamus
Tmem176b	Thalamus
Lhfpl2	Thalamus
Kcna2	Thalamus
Rasgrp1	Thalamus
Plce1	Thalamus
Pld4	Thalamus
Usp29	Thalamus
Nfe2l2	Thalamus
Gadd45b	Thalamus
Csf1	Thalamus
Anxa4	Thalamus
Neat1	Thalamus
Vat1	Thalamus
Gabra4	Thalamus
Klf6	Thalamus
Gfap	Hippocampus
Mt1	Hippocampus
Apoe	Hippocampus
Ctss	Hippocampus
Cst3	Hippocampus
Serpina3n	Hippocampus
B2m	Hippocampus
C4b	Hippocampus
Tyrobp	Hippocampus
S100a6	Hippocampus
Ctsd	Hippocampus
C1qa	Hippocampus
Lyz2	Hippocampus
Meg3	Hippocampus
Vim	Hippocampus
Clu	Hippocampus
Apod	Hippocampus
C1qb	Hippocampus
Ly86	Hippocampus
Mt2	Hippocampus
Dbi	Hippocampus
Hexb	Hippocampus
Trf	Hippocampus
C1qc	Hippocampus
Cd9	Hippocampus
Spp1	Hippocampus
Snhg11	Hippocampus
Cd52	Hippocampus
Ctsb	Hippocampus
Prdx6	Hippocampus
Cst7	Hippocampus
Ctsz	Hippocampus
Trem2	Hippocampus
Cldn11	Hippocampus
Lgals3bp	Hippocampus
H2-D1	Hippocampus
A2m	Hippocampus
Cd63	Hippocampus
Mt3	Hippocampus
Mpeg1	Hippocampus
Igfbp5	Hippocampus
Pcsk1n	Hippocampus
Dhrs1	Hippocampus
Pabpc1	Hippocampus
Cd81	Hippocampus
Aqp4	Hippocampus
Qk	Hippocampus
Ftl1	Hippocampus
Aif1	Hippocampus
Laptm5	Hippocampus
S100a1	Hippocampus
Lgals3	Hippocampus
S100a4	Hippocampus
S100b	Hippocampus
Arpc1b	Hippocampus
Fcer1g	Hippocampus
Ctsl	Hippocampus
Ifi27l2a	Hippocampus
H2-K1	Hippocampus
Add3	Hippocampus
Npc2	Hippocampus
Grn	Hippocampus
Gpnmb	Hippocampus
Abca1	Hippocampus
Fcgr3	Hippocampus
Plek	Hippocampus
Cnn3	Hippocampus
Mlc1	Hippocampus
Tsc22d4	Hippocampus
S100a13	Hippocampus
Gsn	Hippocampus
Cx3cr1	Hippocampus
Scg3	Hippocampus
Sirt2	Hippocampus
Pcp4	Hippocampus
Sdc4	Hippocampus
Anxa5	Hippocampus
Atp1b2	Hippocampus
Lgmn	Hippocampus
Fxyd1	Hippocampus
C3	Hippocampus
Ctsa	Hippocampus
Klk6	Hippocampus
Csf1r	Hippocampus
Aldh1a1	Hippocampus
Cyba	Hippocampus
S100a16	Hippocampus
Chn1	Hippocampus
Penk	Hippocampus
S100a10	Hippocampus
Capg	Hippocampus
Sat1	Hippocampus
Fcrls	Hippocampus
Cd44	Hippocampus
Slc1a3	Hippocampus
Itgax	Hippocampus
Cybb	Hippocampus
Fcgr2b	Hippocampus
Kcnj10	Hippocampus
Kalrn	Hippocampus
Sox9	Hippocampus
Bst2	Hippocampus
Adamts1	Hippocampus
Cd68	Hippocampus
Irf8	Hippocampus
Neat1	Hippocampus
Lag3	Hippocampus
Itgb5	Hippocampus
Erbin	Hippocampus
Irgm1	Hippocampus
Clic1	Hippocampus
Gstm1	Hippocampus
Acsbg1	Hippocampus
Lrrc17	Caudoputamen
Gfap	Caudoputamen
Mt1	Caudoputamen
Cst3	Caudoputamen
Mt2	Caudoputamen
Stmn1	Caudoputamen
Dbi	Caudoputamen
Mt3	Caudoputamen
Serpina3n	Caudoputamen
Tcf7l2	Caudoputamen
Clu	Caudoputamen
Prdx6	Caudoputamen
C4b	Caudoputamen
C1qa	Caudoputamen
Vim	Caudoputamen
Tyrobp	Caudoputamen
Slc17a6	Caudoputamen
Ctss	Caudoputamen
C1qb	Caudoputamen
B2m	Caudoputamen
S100a6	Caudoputamen
Actb	Caudoputamen
Cpe	Caudoputamen
Ctsd	Caudoputamen
Nrgn	Caudoputamen
Zic1	Caudoputamen
Cd9	Caudoputamen
Ntng1	Caudoputamen
Ly86	Caudoputamen
Cd52	Caudoputamen
Cst7	Caudoputamen
Trem2	Caudoputamen
Agt	Caudoputamen
C1qc	Caudoputamen
Hexb	Caudoputamen
Slc1a3	Caudoputamen
Ramp3	Caudoputamen
Shox2	Caudoputamen
Fam107a	Caudoputamen
Lrrc10b	Caudoputamen
Prkcd	Caudoputamen
Cyba	Caudoputamen
Arpc1b	Caudoputamen
S100a13	Caudoputamen
S100a1	Caudoputamen
Fxyd1	Caudoputamen
Ifi27l2a	Caudoputamen
Apod	Caudoputamen
Apoe	Caudoputamen
Enpp2	Caudoputamen
Ttr	Caudoputamen
Dhrs1	Caudoputamen
Amotl1	Caudoputamen
Gfap	Hypothalamus
Mt1	Hypothalamus
Mt2	Hypothalamus
C4b	Hypothalamus
Vim	Hypothalamus
C1qb	Hypothalamus
Lrrc17	Hypothalamus
B2m	Hypothalamus
Bc1	Hypothalamus
Zbtb20	Hypothalamus
Apoe	Hypothalamus
C1qa	Hypothalamus
Tyrobp	Hypothalamus
Ctss	Hypothalamus
Serpina3n	Hypothalamus
Clu	Hypothalamus
Lyz2	Hypothalamus
H2-K1	Hypothalamus
Hexb	Hypothalamus
S100a6	Hypothalamus
C1qc	Hypothalamus
Cst7	Hypothalamus
Prdx6	Hypothalamus
Ctsd	Hypothalamus
Aqp4	Hypothalamus
Cd63	Hypothalamus
Slc4a4	Hypothalamus
Mef2c	Hypothalamus
Lgals3bp	Hypothalamus
Cd52	Hypothalamus
A2m	Hypothalamus
Cd9	Hypothalamus
Tcf4	Hypothalamus
Pabpc1	Hypothalamus
Aif1	Hypothalamus
Apod	Hypothalamus
Sox9	Hypothalamus
Igfbp5	Hypothalamus
Ctsl	Hypothalamus
Laptm5	Hypothalamus
Ptprz1	Hypothalamus
Trem2	Hypothalamus
Abca1	Hypothalamus
Cnn3	Hypothalamus
Fcer1g	Hypothalamus
Mpeg1	Hypothalamus
Sec61g	Hypothalamus
Tatdn1	Hypothalamus
Tbca	Hypothalamus
Zeb2	Hypothalamus
Plek	Hypothalamus
Fcgr2b	Hypothalamus
Grn	Hypothalamus
Spp1	Hypothalamus
Sat1	Hypothalamus
Ctsz	Hypothalamus
Nsa2	Hypothalamus
Lmo4	Hypothalamus
Cnot3	Hypothalamus
Mrps7	Hypothalamus
Glud1	Hypothalamus
Msi2	Hypothalamus
Nfkbia	Hypothalamus
Arhgap5	Hypothalamus
Npm1	Hypothalamus
Marcks	Hypothalamus
Cyba	Hypothalamus
Psmc1	Hypothalamus
Gfap	tracts
Ctsd	tracts
Serpina3n	tracts
Mt1	tracts
C4b	tracts
Apoe	tracts
Mt2	tracts
Clu	tracts
C1qa	tracts
Cst3	tracts
Dbi	tracts
C1qb	tracts
Tyrobp	tracts
Ctss	tracts
B2m	tracts
Vim	tracts
C1qc	tracts
Cd9	tracts
Prdx6	tracts
Cst7	tracts
Aqp4	tracts
Ctsb	tracts
Hexb	tracts
Cd52	tracts
S100a6	tracts
Igfbp5	tracts
Cd63	tracts
Actb	tracts
Lyz2	tracts
Trem2	tracts
Dhrs1	tracts
Ctsz	tracts
A2m	tracts
Apod	tracts
Aif1	tracts
Pabpc1	tracts
Calm2	tracts
Lgals3bp	tracts
Fcer1g	tracts
Spp1	tracts
H2-D1	tracts
Mpeg1	tracts
Ifi27l2a	tracts
Grn	tracts
Stmn3	tracts
H2-K1	tracts
Fcrls	tracts
Vsnl1	tracts
Laptm5	tracts
Sdc4	tracts
Arpc1b	tracts
Gpnmb	tracts
Ctsl	tracts
Prkcd	tracts
Plek	tracts
Cyba	tracts
Pdp1	tracts
Lgals3	tracts
Fxyd1	tracts
Itgax	tracts
Ftl1	tracts
Sox9	tracts
S100a4	tracts
Scg3	tracts
Lag3	tracts
Csf1r	tracts
Cnn3	tracts
Cck	tracts
Cd68	tracts
Kif5a	tracts
Slc1a3	tracts
Snrpn	tracts
Stmn1	tracts
Atp1b2	tracts
Atpif1	tracts
Fyb	tracts
S100a1	tracts
Hexa	tracts
Abca1	tracts
Lamp1	tracts
Chst2	tracts
Chn1	tracts
Lpl	tracts
Gng13	tracts
Ntng1	tracts
Neat1	tracts
Rora	tracts
Capg	tracts
Ctsa	tracts
Cybb	tracts
Lgals1	tracts
Gpr37l1	tracts
Cd300c2	tracts
Slc17a7	tracts
C3	tracts
Psmb8	tracts
Npc2	tracts
Pbxip1	tracts
Lilrb4a	tracts
Msn	tracts
